# A conserved Pol II elongator SPT6L mediates Pol V transcription elongation to regulate RNA-directed DNA methylation in *Arabidopsis*

**DOI:** 10.1101/2024.01.09.574790

**Authors:** Yujuan Liu, Jie Shu, Zhi Zhang, Ning Ding, Jinyuan Liu, Jun Liu, Yuhai Cui, Changhu Wang, Chen Chen

**Author notes:** To whom correspondence should be addressed.; (to Chen Chen) and (to Changhu Wang).

## Abstract

In plants, the plant-specific RNA polymerase V (Pol V) transcripts non-coding RNAs and provides a docking platform for the association of accessory proteins in the RNA-directed DNA methylation (RdDM) pathway. Various components have been uncovered that are involved in the process of DNA methylation, but it is still not clear how the transcription of Pol V is regulated. Here, we found that the conserved Pol II elongator, SPT6L, bound to thousands of intergenic regions in an RNA polymerase II (Pol II) independent manner. The intergenic enrichment of SPT6L, interestingly, co-occupied with the largest subunit of Pol V (NRPE1) and mutation of SPT6L led to the reduction of DNA methylation but not Pol V enrichment. Furthermore, the association of SPT6L at Pol V loci was dependent on the Pol V associated factor, SPT5L, rather than the presence of Pol V, and the interaction between SPT6L and NRPE1 was compromised in *spt5l*. Finally, Pol V RIP-seq revealed that SPT6L is required to maintain the amount and length of Pol V transcripts. Our findings thus uncovered the critical role of a Pol II conserved elongator in Pol V mediated DNA methylation and transcription, and shed light on the mutual regulation between Pol V and II in plants.
