## Supplementary Table 1 for "A conserved Pol II elongator SPT6L mediates Pol V transcription elongation to regulate RNA-directed DNA methylation in *Arabidopsis*"

### Sheet: Sheet1
	Name	Primer Sequences (5' to 3')	Usage
	AD-NRPE-F2	GTCTGTTTGAAGCTGGAGAACCTGTTGGAGTATTGGC	Yeast-two hybrid assays
	AD-NRPE-R1	GGTTCTCCAGCTTCAAACAGACCTTGATGTCCACGTTCAGAATC	Yeast-two hybrid assays
	2495-NRPE1-Nde1	GGTCACGCATATGAACCTGTTGGAGTATTGGC	Yeast-two hybrid assays
	AD-NRPE-Nde1	GGTCACGCATATGATGGAGGAAGAATCTACAT	Yeast-two hybrid assays
	AD-NRPE-Xho1	CCGCTCGAGTTATGTCTGCGTCTGGGACGG	Yeast-two hybrid assays
	Va-Nde1-NRPE1	GTACCAGATTACGCTCATATGATGGAGGAAGAATCTACAT	Yeast-two hybrid assays
	Va-NRPE1-BamH1-3140	GATGCATGACGATTCCGGATCCACGTTGTCATGTCTGAACT	Yeast-two hybrid assays
	Va-Nde1-SPT5L	GTACCAGATTACGCTCATATGGATCGCAAGGGAAAGGG	Yeast-two hybrid assays
	Va-Sma1-SPT5L	CCGTATCGATGCCCACCCGGGTTACCATCCGGTTTTTTTGTC	Yeast-two hybrid assays
	SPT5L-F2	CTTTACTGAAGAGTCCAATGAGAAGACTGG	Yeast-two hybrid assays
	Va-SPT5L-1R	CCGTATCGATGCCCACCCGGGCCTCCTATATTCCAGTTACC	Yeast-two hybrid assays
	Va-SPT5L-2F	TAACTGGAATATAGGAGGCCCTTCTACTGACTCGCATG	Yeast-two hybrid assays
	Va-Nde1-SPT5LCF	GTACCAGATTACGCTCATATGGGAGGCCCTTCTACTGACTC	Yeast-two hybrid assays
	Va-SPT5L-1118R	CCGTATCGATGCCCACCCGGGCTCAGAATTACCGAAGGAGC	Yeast-two hybrid assays
	va-SPT5L-1251F	CTTCGGTAATTCTGAGGATCCGGCTCCATGGAG	Yeast-two hybrid assays
	va-NRPE3B-EcoR1-F	GCCATGGAGGCCAGTGAATTCATGGACGGTGTCACCTAC	Yeast-two hybrid assays
	va-NRPE3B-BamH1-R	CAGCTCGAGCTCGATGGATCCTCATCCTTCACGCATATGG	Yeast-two hybrid assays
	va-NRPE7-EcoR1-F	GCCATGGAGGCCAGTGAATTCATGTTTCTCAAAGTCCAATTAC	Yeast-two hybrid assays
	va-NRPE7-BamH1-R	CAGCTCGAGCTCGATGGATCCTCACTCTTCAGATAATGG	Yeast-two hybrid assays
	va-NRPE2-EcoR1-F	GCCATGGAGGCCAGTGAATTCATGCCAGATATGGACATTGA	Yeast-two hybrid assays
	va-NRPE2-BamH1-R	CAGCTCGAGCTCGATGGATCCTCAGCATAGCTTGGTGTC	Yeast-two hybrid assays
	va-NRPE4-EcoR1-F	GCCATGGAGGCCAGTGAATTCATGTCAGAGAAAGGAGGC	Yeast-two hybrid assays
	va-NRPE4-BamH1-R	CAGCTCGAGCTCGATGGATCCTCATTCCGATTTCTTCAGC	Yeast-two hybrid assays
	va-NRPE5-EcoR1-F	GCCATGGAGGCCAGTGAATTCATGGAAGTGAAAGGG	Yeast-two hybrid assays
	va-NRPE5-BamH1-R	CAGCTCGAGCTCGATGGATCCTCACCACACACATCGGAAG	Yeast-two hybrid assays
	BD-SPT6L-F	CATGGAGGCCGAATTCATGGCGAGGAACGCAATCTC	Yeast-two hybrid assays
	BD-SPT6L-R	GCAGGTCGACGGATCCTCACCATCCACCACCACCG	Yeast-two hybrid assays
	ASC1 NRPE-gDNA-R	TTGGCGCGCCTTGTCTGCGTCTGGGACGGA	pNRPE1:NRPE1-GFP transgenic line
	NRPE1-Xma1-Pme1-F	TTCGTTTAAACAAACCCGGGCAGGTTGTTCATCGCA	pNRPE1:NRPE1-GFP transgenic line
	Va107-NRPE1-R2	GCGATGAACAACCTGCCCGGGTTTAAGCTCAGTGTGCCCC	pNRPE1:NRPE1-GFP transgenic line
	Va107-NRPE1-F2	TGTCAAACACTGATAGTTTAAACGAGTAGAGAAAGCAGATAGTC	pNRPE1:NRPE1-GFP transgenic line
	Va107-NRPE3B-F	TGTCAAACACTGATAGTTTAAACCCTATTAGTCTATCCCGC	pNRPE3B:NRPE3B-GFP transgenic line
	Va107-NRPE3B-R	CGGGCCCCCCCTCGAGGCGCGCCTTCCTTCACGCATATGG	pNRPE3B:NRPE3B-GFP transgenic line
	NRPE4-Pme1-F	AGGTTCGTTTAAACAATTGAGATCCCACATCCTTTGG	pNRPE4:NRPE4-GFP transgenic line
	NRPE4-ASC1-R	TTGGCGCGCCTTTCCGATTTCTTCAGCTTGGATAG	pNRPE4:NRPE4-GFP transgenic line
	NRPE7-Pme1-F	AGGTTCGTTTAAACCTCTTAACCCTGTGAGAAGAAATC	pNRPE4:NRPE7-GFP transgenic line
	NRPE7-ASC1-R	TTGGCGCGCCTCTCTTCAGATAATGGTCCAAGAT	pNRPE4:NRPE7-GFP transgenic line
	SPT5L-Pme1-F	AGGTTCGTTTAAACCGTCAGCTCCAGTGAATCTGAATGAC	pSPT5L:SPT5L-GFP transgenic line
	SPT5L-ASC-R1	TTGGCGCGCCTTCCTATCGCCCAGTCTACCATACGA	pSPT5L:SPT5L-GFP transgenic line
	Va107-SPT5L-F2	ATGGTAGACTGGGCGATAGGAGCAGGGACGTCAAGTGAG	pSPT5L:SPT5L-GFP transgenic line
	Va107-SPT5L-ASC1-R2	GCCCCCCCTCGAGGCGCGCCTCCATCCGGTTTTTTTGTCAC	pSPT5L:SPT5L-GFP transgenic line
	IGN25-ChIP-F-134	TGGAGCCCAAACCCACCTCTT	ChIP-qPCR
	IGN25-ChIP-R	GTGTGGGCTTGGCCTCTTGGT	ChIP-qPCR
	IGN5-ChIP-F-128	GTATCATGCGGCCCAATAACC	ChIP-qPCR
	IGN5-ChIP-R	TGGGCCGAATAACAGCAAGTC	ChIP-qPCR
	ACT7	TGTTTAGCATGCGTTGTGGTTT	ChIP-qPCR
	ACT7	GATCGATCCAACAAGCACGG	ChIP-qPCR
	IGR1-F	CGATTCACCAGAACACATAGC	ChIP-qPCR
	IGR1-R	CTTGTTATCAGAAGACCTGCA	ChIP-qPCR
	IGR2-F	GGCTTTGAATGTGATCGAGCCGTAC	ChIP-qPCR
	IGR2-R	ACACCTGCCCCTTTCGTATCGAATGT	ChIP-qPCR
	IGR3-F	GCTTACCAGCTAAGAGCATCTTC	ChIP-qPCR
	IGR3-R	GAGAGAGTAGAACTCTGAGAAACCC	ChIP-qPCR
	IGR4-F	GTTTCTAATAGACTGCGATGGCCAGTC	ChIP-qPCR
	IGR4-R	GGGGGTTTTACGGACCAATCCAAATTG	ChIP-qPCR
	ACT7-QCF16	GTATCGGGTGACAATGCAGC	ChIP-qPCR (Supplementary Figure 6A)
	ACT7-QCR16	TCTTGTTTCGCATCAGAATGGT	ChIP-qPCR (Supplementary Figure 6A)
	Ref2-spt6l-F	ATCGAGCTAAGTTTGGAGGATGTAA	qPCR
	Ref2-spt6l-R	TCTCGATCACAAACCCAAAATG	qPCR
	Met1-F	GGCGATAGAGTTATTGCCACAAG	qPCR
	Met1-R	CTCCTTCTCTGTTAACTCACCAG	qPCR
	CMT3-F	AAGCTTGCAGCATAACCACCCAGAGA	qPCR
	CMT3-R	CTCCTCGCTGACATCTTCATTG	qPCR
	CMT2-F	CTGAGGAGTACGAAGTGGAAAAGC	qPCR
	CMT2-R	AACTCCCGAATGGCATCTTGACAG	qPCR
	DRM1-F AT1G28330	TCCTCCACACGTTATCCTTACGTG	qPCR
	DRM1-R	CACCACCCAACCCATTAATATCCG	qPCR
	DRM2-F AT2G33830	CTCCTAGTGTCGTCGCTGTATAG	qPCR
	DRM2-R	CGTGTGGAGAAGTGTGTTTCATCC	qPCR
	NRPD1-F	TTCATCAGTTCAACGGAGCTCGGCT	qPCR
	NRPD1-R	GACTTCTTCTGGTACGGATTTGCGG	qPCR
	AtSN1-F	ACCAACGTGCTGTTGGCCCAGTGGTAAATC	Chop-PCR
	AtSN1-R	AAAATAAGTGGTGGTTGTACAAGC	Chop-PCR
	IGN5-F	TCCCGAGAAGAGTAGAACAAATGCTAAAA	Chop-PCR
	IGN5-R	CTGAGGTATTCCATAGCCCCTGATCC	Chop-PCR
	IGN23-F	ACTGAAAATTGTAAACAAAGAAACGGCACTACA	Chop-PCR
	IGN23-R	GATCGGTCCATAAACTTGTTGGGTTT	Chop-PCR
	IGN25-F	CTTCTTATCGTGTTACATTGAGAACTCTTTCC	Chop-PCR
	IGN25-R	ATTCGTGTGGGCTTGGCCTCTT	Chop-PCR
	Actin-F	CGAGCAGGAGATGGAAACCTCAAA	Chop-PCR
	Actin-R	AAGAATGGAACCACCGATCCAGACA	Chop-PCR
	FLO-P5	AATGATACGGCGACCACCGAGATCTACACTCTTTCCCTACACGACGCTCTTCCG	RIP reverse transcription and library prepration
	P7	CAAGCAGAAGACGGCATACGA*G	RIP reverse transcription and library prepration
	TSO-Biotin	/biotin/CCTACACGACGCTCTTCCGATCTNNNNNNNNTATA/rG//rG//rG/	RIP reverse transcription and library prepration
	RTO-dT-1	CAAGCAGAAGACGGCATACGAGATTAGTGCGTGACTGGAGTTCAGACGTGTGCTCTTCCGATCTTTTTTTTTTTTTTTTTTTTTTTTTTTTTTTVN	RIP reverse transcription and library prepration
	RTO-dT-2	CAAGCAGAAGACGGCATACGAGATACATCGGTGACTGGAGTTCAGACGTGTGCTCTTCCGATCTTTTTTTTTTTTTTTTTTTTTTTTTTTTTTTVN	RIP reverse transcription and library prepration
	RTO-dT-3	CAAGCAGAAGACGGCATACGAGATCACTGTGTGACTGGAGTTCAGACGTGTGCTCTTCCGATCTTTTTTTTTTTTTTTTTTTTTTTTTTTTTTTVN	RIP reverse transcription and library prepration
	LBb1.3	GCGTGGACCGCTTGCTGCAACT	Genotyping
	nrpe1-11 LP	ATTTCTTCTTTGATGGGGGAG	Genotyping
	nrpe1-11 RP	TGTCGTGGATATGACCATTTG	Genotyping
	spt5l-1 LP	GTGGGAAAGGAGAAGGATCAG	Genotyping
	spt5l-1 RP	AAACGCATGAAAACAAACCTG	Genotyping
	spt6l LP	TGAAAAACACACAAAATCCAGG	Genotyping
	spt6l RP	GATGAGCTTGAGGATGCAAAG	Genotyping
	nrpd1-3 LP	TGGGTTTGCCATTTTCATATC	Genotyping
	nrpd1-3 RP	GCATGCTTGAGTAAAAGGTGC	Genotyping
	drm1-2 LP	CCTGTGTTGATTGGGATTCAG	Genotyping
	drm1-2 RP	GTCGATGGAGTGCAACTTCTC	Genotyping
	drm2-2 LP	AGATCGCTTCCAGAGTTAGCC	Genotyping
	drm2-2 RP	TTGTCGCAAAAAGCAAAAGAG	Genotyping
