## Supplementary Table 2 for "A conserved Pol II elongator SPT6L mediates Pol V transcription elongation to regulate RNA-directed DNA methylation in *Arabidopsis*"

### Sheet: Sheet1
Sample Name	Experiments	Raw Reads	Mapped Reads	Unique Reads
nrpe1 SPT6LGFP IP rep1	ChIP-seq	23676688	12762417	8969386
nrpe1 SPT6LGFP IP rep2	ChIP-seq	15535807	16576406	11613400
nrpe1 SPT6LGFP Input	ChIP-seq	25783122	22214124	16035492
spt5l SPT6LGFP IP rep1	ChIP-seq	14772194	10698436	6311658
spt5l SPT6LGFP IP rep2	ChIP-seq	16725091	9772949	7855647
nrpe1 NRPE1GFP IP rep1	ChIP-seq	17908081	11311143	8198947
nrpe1 NRPE1GFP IP rep2	ChIP-seq	11365343	9172993	7058827
nrpe1 NRPE1GFP Input	ChIP-seq	12694834	10606821	8405262
spt6l NRPE1GFP IP rep1	ChIP-seq	12043507	9640411	7075553
spt6l NRPE1GFP IP rep2	ChIP-seq	13037403	10050642	7018557
spt6l NRPE1GFP Input	ChIP-seq	16061083	13895917	10966087
SPT6LdeltaWG/GWGFP IP rep1	ChIP-seq	6955345	3998674	2698982
SPT6LdeltaWG/GWGFP IP rep2	ChIP-seq	10089591	6230992	3681226
SPT6LdeltaWG/GWGFP Input	ChIP-seq	9576070	9097324	5899925
WT rep1	RNA-seq	52799230	49590526	/
WT rep2	RNA-seq	49369979	46630456	/
WT rep3	RNA-seq	49682669	46724181	/
spt6l rep1	RNA-seq	44153861	40973341	/
spt6l rep2	RNA-seq	48410372	45216982	/
spt6l rep3	RNA-seq	41145507	38547238	/
WT rep1	smRNA-seq	11895434	4464608	/
WT rep2	smRNA-seq	11669508	5183120	/
WT rep3	smRNA-seq	13939858	4905388	/
spt6l rep1	smRNA-seq	11461290	5062444	/
spt6l rep2	smRNA-seq	13423906	5550727	/
spt6l rep3	smRNA-seq	11318669	3983365	/
WT rep1	BS-seq	21802396	/	11280767
WT rep2	BS-seq	33769639	/	19077922
spt6l rep1	BS-seq	17125158	/	9083920
spt6l rep2	BS-seq	33751600	/	18503804
nrpe1 rep1	BS-seq	21768070	/	10916201
nrpe1 rep2	BS-seq	34502359	/	17838894
nrpe1 spt6l rep1	BS-seq	32901073	/	18852875
nrpe1 spt6l rep2	BS-seq	31583622	/	16958685
spt6l SPT6LdeltaWG/GW	BS-seq	20695174	/	10778207
nrpe1 RIP	RIP-seq	4984248	/	4037076
nrpe1 NRPE1GFP RIP	RIP-seq	10535572	/	8415015
spt6 nrpe1 NRPE1GFP RIP	RIP-seq	10744978	/	8770763
nrpe1 RIP rep2	RIP-seq	1571955	/	357858
nrpe1 NRPE1GFP RIP rep2	RIP-seq	2170018	/	1106398
spt6 nrpe1 NRPE1GFP RIP rep2	RIP-seq	8588635	/	4023827
